# Salinomycin disturbs Golgi apparatus function and specifically affects cells in epithelial-to-mesenchymal transition

**DOI:** 10.1101/2022.08.31.506024

**Authors:** Marko Marjanović, Ana-Matea Mikecin Dražić, Marija Mioč, Filip Kliček, Mislav Novokmet, Gordan Lauc, Marijeta Kralj

**Author notes:** These authors contributed equally (Marko Marjanović, Ana-Matea Mikecin Dražić).

## Abstract

Epithelial-to-mesenchymal transition (EMT) gives rise to cells with properties similar to cancer stem cells (CSCs). Targeting the EMT program to selectively eliminate CSCs is a promising way to improve cancer therapy. Salinomycin (Sal), a K^+^/H^+^ ionophore, was identified as highly selective towards CSC-like cells, but its mechanism of action and selectivity remains elusive. Here we show that Sal, similarly to monensin and nigericin, disturbs the function of the Golgi apparatus (GA). Sal alters the expression of GA-related genes and leads to marked changes in GA morphology, particularly in cells that underwent EMT. Moreover, GA disturbing agents severely affect protein post-translational modifications including protein processing, glycosylation and secretion. We discover that the alterations induced by GA disturbing agents specifically affect the viability of EMT cells. Collectively, our work identifies a new vulnerability related to the EMT, suggesting that targeting the GA is a novel therapeutic approach against CSCs.
