## Supporting table 3 for "Salinomycin disturbs Golgi apparatus function and specifically affects cells in epithelial-to-mesenchymal transition"

### Sheet: (A) HMLE-Twist
# GPT	Measured			Composition					Proposed structure	Structure abundance within peak	Abbreviated glycan name
	[M+H]+ + ProA	[M+2H]2+ + ProA	M	N	H	F	S	S/P
1	724.3	/	504.158	0	3	0	0	0		major structure
2	886.4	/	666.211	0	4	0	0	0		major structure
3	1114.5	/	894.322	2	2	1	0	0		major structure	FM2
4	1130.5	/	910.317	2	3	0	0	0		major structure	M3
	1048.4	/	828.264	0	5	0	0	0		major structure
5	1048.4	/	828.264	0	5	0	0	0		major structure
6	1276	/	1056.38	2	3	1	0	0		major structure	FM3
	1333.6	/	1113.4	3	3	0	0	0		low abundance	A1
7	1210.5	/	990.317	0	6	0	0	0		major structure
	1292.5	/	1072.37	2	4	0	0	0		lower abundance	M4
	1479.6	/	1259.45	3	3	1	0	0		lower abundance	FA1
	1536.6	/	1316.48	4	3	0	0	0		low abundance	A2
8	1372.5	/	1152.37	0	7	0	0	0		major structure
	1495.6	/	1275.45	3	4	0	0	0		lower abundance	A1G1
	1682.7	/	1462.53	4	3	1	0	0		low abundance	FA2
9	1454.6	/	1234.42	2	5	0	0	0		major structure	M5
	1641.7	/	1421.51	3	4	1	0	0		low abundance	FA1G1
	1698.7	/	1316.48	4	3	0	0	0		lower abundance	A2G1
10	1534.6	/	1314.42	0	8	0	0	0		major structure
	1657.7	/	1437.5	3	5	0	0	0		lower abundance	M4A1G1
	1786.7	/	1566.54	3	4	0	1	0		low abundance	A1G1S1
	1844.7	/	1624.59	4	4	1	0	0		low abundance	FA2G1
11	1616.6	/	1396.48	2	6	0	0	0		major structure	M6
	1860.7	/	1640.58	4	5	0	0	0		lower abundance	A2G2
	1940.7	/	1720.58	2	8	0	0	0		low abundance	M8
12	1860.7	/	1640.58	4	5	0	0	0		major structure	A2G2
13	1948.8	/	1728.6	3	5	0	1	0		major structure	M4A1G1S1
	2086.8	/	1866.6	4	5	1	0	1		lower abundance	FA2G2(S/P)
	1696.68	/	1476.48	0	9	0	0	0		lower abundance
14	2006.8	1003.9	1786.64	4	5	1	0	0		major structure	FA2G2
15	1778.7	/	1558.53	2	7	0	0	0		major structure	M7
	2151.8	1076.4	1931.68	4	5	0	1	0		lower abundance	A2G2S1
16	2297.9	1149.4	2077.73	4	5	1	1	0		major structure	FA2G2S1
17	1858.7	/	1843.62	7	2	0	0	1		low abundance	M7(S/P)
	2377.9	1189.4	2157.69	4	5	1	1	1		major structure	FA2G2S1(S/P)
18	2297.9	1149.4	2077.73	4	5	1	1	0		major structure	FA2G2S1
	2442.9	1222	2222.77	4	5	0	2	0		lower abundance	A2G2S2
19	1940.7	/	1720.58	2	8	0	0	0		major structure	M8
20	2589	1295	2368.83	4	5	1	2	0		major structure	FA2G2S2
	/	1186.5	2151.77	5	6	1	0	0		low abundance	FA3G3
	/	1222	2222.77	4	5	0	2	0		low abundance	A2G2S2
	/	1259	2296.81	5	6	0	1	0		low abundance	A3G3S1
21	2669	1335	2448.79	4	5	1	2	1		major structure	FA2G2S2(S/P)
22	2443	1222	2222.77	4	5	0	2	0		low abundance	A2G2S2
	2589	1295	2368.83	4	5	1	2	0		lower abundance	FA2G2S2
	2663	1332	2442.87	5	6	1	1	0		major structure	FA3G3S1
	2102.8	/	1882.63	2	9	0	0	0		lower abundance	M9
23	2663	1332	2442.87	5	6	1	1	0		major structure	FA3G3S1
24	2663	1332	2442.87	5	6	1	1	0		major structure	FA3G3S1
	2808.1	1404.5	2587.9	5	6	0	2	0		major structure	A3G3S2
25	2808.1	1404.5	2587.9	5	6	0	2	0		low abundance	A3G3S2
	2954.1	1477.6	2733.96	5	6	1	2	0		major structure	FA3G3S2
26	/	1477.6	2733.96	5	6	1	2	0		major structure	FA3G3S2
27	/	1404.5	2587.9	5	6	0	2	0		low abundance	A3G3S2
	/	1514.6	2808	6	7	1	1	0		major structure	FA4G4S1
	/	1550.1	2879	5	6	0	3	0		major structure	A3G3S3
	/	1623.1	3025.06	5	6	1	3	0		major structure	FA3G3S3
28	/	1663.1	3105.01	5	6	1	3	1		major structure	FA3G3S3(S/P)
	/	1514.6	2808	6	7	1	1	0		low abundance	FA4G4S1
29	/	1550.1	3025.06	5	6	1	3	0		major structure	A3G3S3
	/	1660.1	3099.09	6	7	1	2	0		major structure	FA4G4S2
30	/	1660.1	3099.09	6	7	1	2	0		major structure	FA4G4S2
31	/	1550.1	2879	5	6	0	3	0		low abundance	A3G3S3
	/	1660.1	3099.09	6	7	1	2	0		low abundance	FA4G4S2
	/	1805.7	3390.19	6	7	1	3	0		major structure	FA4G4S3
32	/	1805.7	3390.19	6	7	1	3	0		low abundance	FA4G4S3
	/	1845.6	3470.15	6	7	1	3	1		major structure	FA4G4S3(S/P)
33	/	1951.2	3681.29	6	7	1	4	0		major structure	FA4G4S4
	/	1842.73	3464.23	7	8	1	2	0		lower abundance	FA4G4(LacNAc)1S2

### Sheet: (B) HMLE-pBp
# GPP	Measured			Composition					Proposed structure	Structure abundance within peak	Abbreviated glycan name
	[M+H]+ + ProA	[M+2H]2+ + ProA	M	N	H	F	S	S/P
1	724.3	/	504.158	0	3	0	0	0		major structure
2	886.4	/	666.211	0	4	0	0	0		major structure
3	1114.5	/	894.322	2	2	1	0	0		major structure	FM2
4	1130.5	/	910.317	2	3	0	0	0		major structure	M3
	1048.46		828.264	0	5	0	0	0		major structure
5	1048.4	/	828.264	0	5	0	0	0		major structure
6	1276.5	/	1056.38	2	3	1	0	0		major structure	FM3
	1333.5	/	1113.4	3	3	0	0	0		low abundance	A1
7	1210.5	/	990.317	0	6	0	0	0		major structure
	1292.5	/	1072.37	2	4	0	0	0		lower abundance	M4
	1479.6	/	1259.45	3	3	1	0	0		low abundance	FA1
	1536.6	/	1519.56	5	3	0	0	0		low abundance	A2
8	1372.5	/	1439.56	7	0	0	0	0		major structure
	1495.64	/	1439.56	7	0	0	0	0		lower abundance	M4A1
	1454.6	/	1234.42	2	5	0	0	0		lower abundance	M5
	1682.7	/	1462.53	4	3	1	0	0		low abundance	FA2
9	1454.6	/	1234.42	2	5	0	0	0		major structure	M5
10	1657.7	/	1437.5	3	5	0	0	0		major structure	M4A1G1
	1534.6		1314.42	0	8	0	0	0		lower abundance
	1786.7	/	1566.54	3	4	0	1	0		lower abundance	A1G1S1
	1787.7		1567.57	3	4	2	0	0		lower abundance	FA1G1F1
	1844.7	/	1462.53	4	3	1	0	0		low abundance	FA2G1
11	1616.6	/	1396.48	2	6	0	0	0		major structure	M6
	1786.7		1566.54	3	4	0	1	0		low abundance	A1G1S1
	1803.7	/	1583.56	3	5	1	0	0		low abundance	FM5A1
	1860.7	/	1640.58	4	5	0	0	0		low abundance	A2G2
12	1860.7	/	1640.58	4	5	0	0	0		major structure	A2G2
13	1948.79	985.9	1728.6	3	5	0	1	0		major structure	M4A1G1S1
14	2006.8	1003.9	1786.64	4	5	1	0	0		major structure	FA2G2
	1819.75		1599.55	3	6	0	0	0		low abundance	M5A1G1
15	1778.7	889.85	1558.53	2	7	0	0	0		major structure	M7
	2151.8	1076.4	1931.68	4	5	0	1	0		low abundance	A2G2S1
	2152.8	1076.9	1932.7	4	5	2	0	0		low abundance	FA2G2F1
	1948.79	974.895	1728.6	3	5	0	1	0		low abundance	M4A1G1S1
16	2297.9	1149.45	2077.73	4	5	1	1	0		major structure	FA2G2S1
	2151.87	1076.43	1931.68	4	5	0	1	0		lower abundance	A2G2S1
17	2297.9	1149.45	2077.73	4	5	1	1	0		major structure	FA2G2S1
	/	1221.99	2222.77	4	5	0	2	0		low abundance	A2G2S2
18	1940.7	/	1720.58	2	8	0	0	0		major structure	M8
19	2442.9	1221.9	2222.77	4	5	0	2	0		major structure	A2G2S2
	2443.9	1222.5	2223.79	4	5	2	1	0		major structure	FA2F1G2S1
	2589.02	1295.02	2368.83	4	5	1	2	0		major structure	FA2G2S2
	1858.6	/	1638.49	2	7	0	0	1		low abundance	M7(S/P)
20	2589.02	1295.02	2368.83	4	5	1	2	0		major structure	FA2G2S2
	/	1221.9	2222.77	4	5	0	2	0		low abundance	A2G2S2
	/	2102.8	1882.63	2	9	0	0	0		low abundance	M9
21	/	1295.02	2368.83	4	5	1	2	0		major structure	FA2G2S2
	/	1259.01	2296.81	5	6	0	1	0		low abundance	A3G3S1
	/	1332.04	2442.87	5	6	1	1	0		major structure	FA3G3S1
	/	1404.5	2587.9	5	6	0	2	0		major structure	A3G3S2
22	/	1332	2442.87	5	6	1	1	0		low abundance	FA3G3S1
	/	1404.5	2587.9	5	6	0	2	0		major structure	A3G3S2
	/	1477.5	2733.96	5	6	1	2	0		major structure	FA3G3S2
23	/	1404.5	2587.9	5	6	0	2	0		lower abundance	A3G3S2
	/	1477.5	2733.96	5	6	1	2	0		major structure	FA3G3S2
	/	1550.1	2879	5	6	0	3	0		low abundance	A3G3S3
24	/	1550.1	2879	5	6	0	3	0		major structure	A3G3S3
	/	1623.1	3025.06	5	6	1	3	0		major structure	FA3G3S3
	/	1477.5	2733.96	5	6	1	2	0		lower abundance	FA3G3S2
25	/	1623.1	3025.06	5	6	1	3	0		major structure	FA3G3S3
	/	1660.1	3099.09	6	7	1	2	0		major structure	FA4G4S2
	/	1550.1	2879	5	6	0	3	0		major structure	A3G3S3
	/	1514.6	2808	6	7	1	1	0		low abundance	FA4G4S1
26	/	1660.1	3099.09	6	7	1	2	0		major structure	FA4G4S2
	/	1733.18	3245.15	6	7	2	2	0		lower abundance	FA4F1G4S2
	/	1623.1	3025.06	5	6	1	3	0		low abundance	FA3G3S3
	/	1550.1	2879	5	6	0	3	0		low abundance	A3G3S3
27	/	1805.7	3390.19	6	7	1	3	0		major structure	FA4G4S3
	/	1733.18	3245.15	6	7	2	2	0		low abundance	FA4F1G4S2
28	/	1805.7	3390.19	6	7	1	3	0		major structure	FA4G4S3
29	/	1951.2	3681.29	6	7	1	4	0		major structure	FA4G4S4
30	/	1951.2	3681.29	6	7	1	4	0		major structure	FA4G4S4
